# Postnatal Reprogramming Shapes Human Intestinal Epithelial Immune Competency

**DOI:** 10.64898/2026.05.05.722861

**Authors:** Chloe Hyun-Jung Lee, David Fawkner-Corbett, Zoe Christoforidou, Ana Sousa Gerós, Verena Lentsch, Lucy Sheikh, Esther Bridges, Marta Jagielowicz, Lei Deng, Xiao Qin, Huei-Wen Chuang, Vy Wien Lai, Sophie Craddock, Aurore Mazurier, Paulina Siejka-Zielinska, Paula Gomez Castro, Anna Aulicino, Colleen McGregor, Tarun Gupta, Nicole Cianci, Rhea Kujawa, Paola Vargas Gutierrez, Carol Cheng, Maria Greco, Darren Fowler, Simon James Alexander Buczacki, Grace Rimmer, Rachel Harwood, Nigel Hall, Paul Johnson, Hashem Koohy, Alison Simmons, Agne Antanaviciute

**Affiliations:** Medical Research Council Translational Immune Discovery Unit (MRC TIDU), Weatherall Institute of Molecular Medicine (WIMM), University of Oxford, Oxford, UK; MRC WIMM Centre for Computational Biology, WIMM, Oxford, UK; Academic Paediatric Surgery Unit, Nuffield Department of Surgical Sciences, University of Oxford, Oxford, UK; Translational Gastroenterology and Liver Unit, John Radcliffe Hospital, Oxford, UK; MRC WIMM Advanced Single Cell OMICS Facility, WIMM, Oxford, UK; Paediatric Pathology, Department of Cellular Pathology, Oxford University Hospitals NHS Foundation Trust, Oxford OX3 9DU, UK; Nuffield Department of Surgical Sciences, Medical Sciences Division, University of Oxford; Alder Hey Children’s, Hospital, Liverpool, UK; School of Life Sciences, University of Liverpool, Liverpool, UK; University Surgery Unit, Faculty of Medicine, University of Southampton, Southampton, UK; Department of Paediatric Surgery and Urology, Southampton Children’s Hospital, Southampton, UK

## Abstract

At birth, the intestine must rapidly adapt to enable nutritional function and immune microbial tolerance. Here, integrating single-cell multi-omics and spatial transcriptomics we define the circuits underpinning this process. We identify asynchronous developmental trajectories with postnatal epithelial reprogramming characterised by coordinated changes in metabolism, junctional structure and innate defence. At birth epithelial stem cells demonstrate dynamic enhancer remodelling, with accessibility often preceding transcription. Fetal stemness elements remain accessible despite reduced transcription across epithelial lineages, retaining plasticity potential. Post-natal epithelia experience sequential homing of myeloid cells followed by innate T cells with peri-epithelial B cells localising later in infancy. Using developmentally staged organoids, we show that epithelial responses to inflammatory stimuli are age-dependent and constrained in early life. We identify *BHLHE40* as an early-life regulator that attenuates the impact of interferon- and NF-κB–driven signalling. Altogether we define the events driving epithelial licensing and barrier adaptation at birth and through infancy.
