## Supplementary material for "Postnatal Reprogramming Shapes Human Intestinal Epithelial Immune Competency": 1_Clinical Metadata.xlsx

### Sheet: EPI
RUN	HASHTAG	HTO_ID	SAMPLE_ID	LOCATION	AGE	PCW	SEX	Gestation	Diet	Delivery
SEQ01	HTO1	HTO1	MIM_ABB	ILEUM	2 WEEKS	32	MALE	30	Formula	C-section
SEQ01	HTO2	HTO2	MIM_AAT	ILEUM	5 DAYS	25	MALE	24	Never Fed	C-section
SEQ01	HTO3	HTO3	MIM_AAV	ILEUM	4 MONTHS	43	MALE	25	Formula	Vaginal
SEQ01	HTO4	HTO4	MIM_ABG	ILEUM	3 WEEKS	41	MALE	37	Formula	Vaginal
SEQ02	HTO1	HTO1	MIM_AAH	COLON	6 MONTHS	69	FEMALE	40	Formula	Vaginal
SEQ02	HTO2	HTO2	MIM_AAM	RECTUM	7 MONTHS	72	MALE	40	Weaned	Vaginal
SEQ02	HTO3	HTO3	MIM_AAL	RECTUM	5 YEARS	307	FEMALE	40	Weaned	Vaginal
SEQ02	HTO4	HTO4	MIM_AAY	RECTUM	1 YEAR	106	FEMALE	40	Weaned	Vaginal
SEQ03	HTO5	HTO1	MIM_AAF	COLON	3 DAYS	35	FEMALE	35	Breast	C-section
SEQ03	HTO6	HTO2	MIM_AAZ	COLON	1 DAY	40	FEMALE	40	Never Fed	Vaginal
SEQ03	HTO7	HTO3	MIM_AAK	COLON	2 YEARS	182	MALE	40	Weaned	C-section
SEQ03	HTO8	HTO4	MIM_AAX	COLON	1 YEAR	93	FEMALE	37	Weaning	Vaginal
SEQ04	HTO1	HTO1	MIM_ACF	ILEUM	8 WEEKS	35	MALE	26	Breast	C-section
SEQ04	HTO2	HTO2	MIM_ABA	ILEUM	2 MONTHS	41	FEMALE	30	Breast	C-section
SEQ04	HTO3	HTO3	MIM_ABC	ILEUM	3 MONTHS	38	FEMALE	28	Formula	C-section
SEQ04	HTO4	HTO4	MIM_ABR	ILEUM	16 MONTHS	111	FEMALE	40	Weaned	Vaginal
SEQ04	HTO5	HTO5	MIM_ABZ	ILEUM	4 MONTHS	58	MALE	40	Breast	Vaginal
SEQ05	HTO1	HTO1	HDBR_ADC2	ILEUM	12 PCW	12	MALE	12	Never Fed	N/A
SEQ05	HTO2	HTO2	HDBR_AEI1	ILEUM	20 PCW	20	MALE	20	Never Fed	N/A
SEQ05	HTO3	HTO3	MIM_ABO	ILEUM	8 WEEKS	35	FEMALE	27	Formula	C-section
SEQ05	HTO4	HTO4	MIM_ACC2	ILEUM	13 MONTHS	101	MALE	40	Weaned	Vaginal
SEQ05	HTO5	HTO5	MIM_ABV	ILEUM	6 YEARS	358	FEMALE	23	Weaned	C-section
SEQ06	HTO4	HTO1	HDBR_ADC1	ILEUM	12 PCW	12	MALE	12	Never Fed	N/A
SEQ06	HTO5	HTO2	HDBR_AEI2	COLON	20 PCW	20	MALE	20	Never Fed	N/A
SEQ06	HTO6	HTO3	MIM_ACA	COLON	8 MONTHS	77	MALE	40	Formula	C-section
SEQ06	HTO7	HTO4	MIM_ABK	COLON	11 MONTHS	74	MALE	23	Weaned	C-section
SEQ06	HTO8	HTO5	MIM_ABE2	COLON	8 MONTHS	74	MALE	39	Weaning	Vaginal
SEQ07	HTO1	HTO1	HDBR_ADY3	ILEUM	12 PCW	12	MALE	12	Never Fed	N/A
SEQ07	HTO2	HTO2	HDBR_ACC1	ILEUM	22 PCW	22	MALE	22	Never Fed	N/A
SEQ07	HTO6	HTO3	MIM_ACF/2	ILEUM	3 MONTHS	41	MALE	26	Breast	C-section
SEQ07	HTO7	HTO4	MIM_ACB	ILEUM	11 YEARS	625	MALE	40	Weaned	Not known
SEQ07	HTO8	HTO5	MIM_AAC/2	ILEUM	15 YEARS	861	FEMALE	40	Weaned	Vaginal
SEQ08	HTO4	HTO1	HDBR_ADY1	COLON	12 PCW	12	MALE	12	Never Fed	N/A
SEQ08	HTO5	HTO2	HDBR_ACC2	COLON	22 PCW	22	MALE	22	Never Fed	N/A
SEQ08	HTO6	HTO3	MIM_ABE/2	COLON	8 MONTHS	74	MALE	39	Weaning	Vaginal
SEQ08	HTO7	HTO4	MIM_AAC/2	COLON	15 YEARS	861	FEMALE	40	Weaned	Vaginal
SEQ08	HTO8	HTO5	MIM_ACN	COLON	15 YEARS	867	FEMALE	40	Weaned	Vaginal
SEQ09	HTO4	HTO1	MIM_ADL	COLON	4 MONTHS	57	FEMALE	39	Breast	Vaginal
SEQ09	HTO5	HTO2	MIM_ADE	ILEUM	4 WEEKS	29	MALE	25	Breast	C-section
SEQ09	HTO6	HTO3	MIM_ADB	ILEUM	5 WEEKS	45	MALE	40	Breast	Vaginal
SEQ09	HTO7	HTO4	MIM_ADK	ILEUM	3 MONTHS	40	MALE	26	Breast	C-section
SEQ09	HTO8	HTO5	MIM_ABK	ILEUM	11 MONTHS	74	MALE	23	Weaned	C-section
SEQ10	HTO1	HTO1	MIM_ADB	COLON	5 WEEKS	45	MALE	40	Breast	Vaginal
SEQ10	HTO2	HTO2	MIM_ADI	ILEUM	6 WEEKS	35	MALE	29	Breast	C-section
SEQ10	HTO3	HTO3	MIM_ADH	ILEUM	2 MONTHS	36	FEMALE	26	Formula	C-section
SEQ10	HTO4	HTO4	MIM_ADA	ILEUM	5 MONTHS	49	FEMALE	28	Breast	C-section
SEQ10	HTO5	HTO5	MIM_ACS	ILEUM	23 MONTHS	137	MALE	40	Weaning	Vaginal
ADULT_SEQ04			GI7863_healthy	COLON	68 YEARS		FEMALE			Not known
ADULT_SEQ05			TP588_healthy	COLON	72 YEARS		FEMALE			Not known
ADULT_SEQ06			TIP-863_healthy	COLON	62 YEARS		FEMALE			Not known
ADULT_SEQ08			GI8816_Healthy	COLON	56 YEARS		MALE			Not known
ADULT_SEQ09			GI7952_healthy	COLON	60 YEARS		MALE			Not known

### Sheet: STR
RUN	HASHTAG	HTO_ID	SAMPLE_ID	LOCATION_BROAD	AGE	PCW	SEX	Gestation	Diet	Delivery
SEQ01	HTO1	HTO1	MIM_ABB	ILEUM	2 WEEKS	32	MALE	30	Formula	C-section
SEQ01	HTO2	HTO2	MIM_AAT	ILEUM	5 DAYS	25	MALE	24	Never Fed	C-section
SEQ01	HTO3	HTO3	MIM_AAV	ILEUM	4 MONTHS	43	MALE	25	Formula	Vaginal
SEQ01	HTO4	HTO4	MIM_ABG	ILEUM	3 WEEKS	41	MALE	37	Formula	Vaginal
SEQ02	HTO1	HTO1	MIM_AAH	COLON	6 MONTHS	69	FEMALE	40	Formula	Vaginal
SEQ02	HTO2	HTO2	MIM_AAM	RECTUM	7 MONTHS	72	MALE	40	Weaned	Vaginal
SEQ02	HTO3	HTO3	MIM_AAL	RECTUM	5 YEARS	307	FEMALE	40	Weaned	Vaginal
SEQ02	HTO4	HTO4	MIM_AAY	RECTUM	1 YEAR	106	FEMALE	40	Weaned	Vaginal
SEQ03	HTO5	HTO1	MIM_AAF	COLON	3 DAYS	35	FEMALE	35	Breast	C-section
SEQ03	HTO6	HTO2	MIM_AAZ	COLON	1 DAY	40	FEMALE	40	Never Fed	Vaginal
SEQ03	HTO7	HTO3	MIM_AAK	COLON	2 YEARS	182	MALE	40	Weaned	C-section
SEQ03	HTO8	HTO4	MIM_AAX	COLON	1 YEAR	93	FEMALE	37	Weaning	Vaginal
SEQ04	HTO1	HTO1	MIM_ACF	ILEUM	8 WEEKS	35	MALE	26	Breast	C-section
SEQ04	HTO2	HTO2	MIM_ABA	ILEUM	2 MONTHS	41	FEMALE	30	Breast	C-section
SEQ04	HTO3	HTO3	MIM_ABC	ILEUM	3 MONTHS	38	FEMALE	28	Formula	C-section
SEQ04	HTO4	HTO4	MIM_ABR	ILEUM	16 MONTHS	111	FEMALE	40	Weaned	Vaginal
SEQ04	HTO5	HTO5	MIM_ABZ	ILEUM	4 MONTHS	58	MALE	40	Breast	Vaginal
SEQ05	HTO1	HTO1	HDBR_ADC2	ILEUM	12 PCW	12	MALE	12	Never Fed	N/A
SEQ05	HTO2	HTO2	HDBR_AEI1	ILEUM	20 PCW	20	MALE	20	Never Fed	N/A
SEQ05	HTO3	HTO3	MIM_ABO	ILEUM	8 WEEKS	35	FEMALE	27	Formula	C-section
SEQ05	HTO4	HTO4	MIM_ACC2	ILEUM	13 MONTHS	101	MALE	40	Weaned	Vaginal
SEQ05	HTO5	HTO5	MIM_ABV	ILEUM	6 YEARS	358	FEMALE	23	Weaned	C-section
SEQ06	HTO4	HTO1	HDBR_ADC1	ILEUM	12 PCW	12	MALE	12	Never Fed	N/A
SEQ06	HTO5	HTO2	HDBR_AEI2	COLON	20 PCW	20	MALE	20	Never Fed	N/A
SEQ06	HTO6	HTO3	MIM_ACA	COLON	8 MONTHS	77	MALE	40	Formula	C-section
SEQ06	HTO7	HTO4	MIM_ABK	COLON	11 MONTHS	74	MALE	23	Weaned	C-section
SEQ06	HTO8	HTO5	MIM_ABE2	COLON	8 MONTHS	74	MALE	39	Weaning	Vaginal
SEQ07	HTO1	HTO1	HDBR_ADY3	ILEUM	12 PCW	12	MALE	12	Never Fed	N/A
SEQ07	HTO2	HTO2	HDBR_ACC1	ILEUM	22 PCW	22	MALE	22	Never Fed	N/A
SEQ07	HTO6	HTO3	MIM_ACF/2	ILEUM	3 MONTHS	41	MALE	26	Breast	C-section
SEQ07	HTO7	HTO4	MIM_ACB	ILEUM	11 YEARS	625	MALE	40	Weaned	Not known
SEQ07	HTO8	HTO5	MIM_AAC/2	ILEUM	15 YEARS	861	FEMALE	40	Weaned	Vaginal
SEQ08	HTO4	HTO1	HDBR_ADY1	COLON	12 PCW	12	MALE	12	Never Fed	N/A
SEQ08	HTO5	HTO2	HDBR_ACC2	COLON	22 PCW	22	MALE	22	Never Fed	N/A
SEQ08	HTO8	HTO3	MIM_ABE/2	COLON	8 MONTHS	74	MALE	39	Weaning	Vaginal
SEQ08	HTO7	HTO4	MIM_AAC/2	COLON	15 YEARS	861	FEMALE	40	Weaned	Vaginal
SEQ08	HTO6	HTO5	MIM_ACN	COLON	15 YEARS	867	FEMALE	40	Weaned	Vaginal
SEQ09	HTO4	HTO1	MIM_ADL	COLON	4 MONTHS	57	FEMALE	39	Breast	Vaginal
SEQ09	HTO5	HTO2	MIM_ADE	ILEUM	4 WEEKS	29	MALE	25	Breast	C-section
SEQ09	HTO6	HTO3	MIM_ADB	ILEUM	5 WEEKS	45	MALE	40	Breast	Vaginal
SEQ09	HTO7	HTO4	MIM_ADK	ILEUM	3 MONTHS	40	MALE	26	Breast	C-section
SEQ09	HTO8	HTO5	MIM_ABK	ILEUM	11 MONTHS	74	MALE	23	Weaned	C-section
SEQ10	HTO1	HTO1	MIM_ADB	COLON	5 WEEKS	45	MALE	40	Breast	Vaginal
SEQ10	HTO2	HTO2	MIM_ADI	ILEUM	6 WEEKS	35	MALE	29	Breast	C-section
SEQ10	HTO3	HTO3	MIM_ADH	ILEUM	2 MONTHS	36	FEMALE	26	Formula	C-section
SEQ10	HTO4	HTO4	MIM_ADA	ILEUM	5 MONTHS	49	FEMALE	28	Breast	C-section
SEQ10	HTO5	HTO5	MIM_ACS	ILEUM	23 MONTHS	137	MALE	40	Weaning	Vaginal
ADULT_SEQ04			GI7863_healthy	COLON	68 YEARS		FEMALE
ADULT_SEQ05			TP588_healthy	COLON	72 YEARS		FEMALE
ADULT_SEQ06			TIP-863_healthy	COLON	62 YEARS		FEMALE
ADULT_SEQ08			GI8816_Healthy	COLON	56 YEARS		MALE
ADULT_SEQ09			GI7952_healthy	COLON	60 YEARS		MALE

### Sheet: CD45
RUN	HASHTAG	HTO_ID	SAMPLE_ID	LOCATION_BROAD	AGE	PCW	SEX	Gestation	Diet	Delivery
SEQ01	HTO1	HTO1	MIM_ABB	ILEUM	2 WEEKS	32	MALE	30	Formula	C-section
SEQ01	HTO2	HTO2	MIM_AAT	ILEUM	5 DAYS	25	MALE	24	Never Fed	C-section
SEQ01	HTO3	HTO3	MIM_AAV	ILEUM	4 MONTHS	43	MALE	25	Formula	Vaginal
SEQ01	HTO4	HTO4	MIM_ABG	ILEUM	3 WEEKS	41	MALE	37	Formula	Vaginal
SEQ02	HTO1	HTO1	MIM_AAH	COLON	6 MONTHS	69	FEMALE	40	Formula	Vaginal
SEQ02	HTO2	HTO2	MIM_AAM	RECTUM	7 MONTHS	72	MALE	40	Weaned	Vaginal
SEQ02	HTO3	HTO3	MIM_AAL	RECTUM	5 YEARS	307	FEMALE	40	Weaned	Vaginal
SEQ02	HTO4	HTO4	MIM_AAY	RECTUM	1 YEAR	106	FEMALE	40	Weaned	Vaginal
SEQ03	HTO5	HTO1	MIM_AAF	COLON	3 DAYS	35	FEMALE	35	Breast	C-section
SEQ03	HTO6	HTO2	MIM_AAZ	COLON	1 DAY	40	FEMALE	40	Never Fed	Vaginal
SEQ03	HTO7	HTO3	MIM_AAK	COLON	2 YEARS	182	MALE	40	Weaned	C-section
SEQ03	HTO8	HTO4	MIM_AAX	COLON	1 YEAR	93	FEMALE	37	Weaning	Vaginal
SEQ04	HTO1	HTO1	MIM_ACF	ILEUM	8 WEEKS	35	MALE	26	Breast	C-section
SEQ04	HTO2	HTO2	MIM_ABA	ILEUM	2 MONTHS	41	FEMALE	30	Breast	C-section
SEQ04	HTO3	HTO3	MIM_ABC	ILEUM	3 MONTHS	38	FEMALE	28	Formula	C-section
SEQ04	HTO4	HTO4	MIM_ABR	ILEUM	16 MONTHS	111	FEMALE	40	Weaned	Vaginal
SEQ04	HTO5	HTO5	MIM_ABZ	ILEUM	4 MONTHS	58	MALE	40	Breast	Vaginal
SEQ05	HTO1	HTO1	HDBR_ADC2	ILEUM	12 PCW	12	MALE	12	Never Fed	N/A
SEQ05	HTO2	HTO2	HDBR_AEI1	ILEUM	20 PCW	20	MALE	20	Never Fed	N/A
SEQ05	HTO3	HTO3	MIM_ABO	ILEUM	8 WEEKS	35	FEMALE	27	Formula	C-section
SEQ05	HTO4	HTO4	MIM_ACC2	ILEUM	13 MONTHS	101	MALE	40	Weaned	Vaginal
SEQ05	HTO5	HTO5	MIM_ABV	ILEUM	6 YEARS	358	FEMALE	23	Weaned	C-section
SEQ06	HTO4	HTO1	HDBR_ADC1	ILEUM	12 PCW	12	MALE	12	Never Fed	N/A
SEQ06	HTO5	HTO2	HDBR_AEI2	COLON	20 PCW	20	MALE	20	Never Fed	N/A
SEQ06	HTO6	HTO3	MIM_ACA	COLON	8 MONTHS	77	MALE	40	Formula	C-section
SEQ06	HTO7	HTO4	MIM_ABK	COLON	11 MONTHS	74	MALE	23	Weaned	C-section
SEQ06	HTO8	HTO5	MIM_ABE2	COLON	8 MONTHS	74	MALE	39	Weaning	Vaginal
SEQ07	HTO1	HTO1	HDBR_ADY3	ILEUM	12 PCW	12	MALE	12	Never Fed	N/A
SEQ07	HTO2	HTO2	HDBR_ACC1	ILEUM	22 PCW	22	MALE	22	Never Fed	N/A
SEQ07	HTO6	HTO3	MIM_ACF/2	ILEUM	3 MONTHS	41	MALE	26	Breast	C-section
SEQ07	HTO7	HTO4	MIM_ACB	ILEUM	11 YEARS	625	MALE	40	Weaned	Not known
SEQ07	HTO8	HTO5	MIM_AAC/2	ILEUM	15 YEARS	861	FEMALE	40	Weaned	Vaginal
SEQ08	HTO4	HTO1	HDBR_ADY1	COLON	12 PCW	12	MALE	12	Never Fed	N/A
SEQ08	HTO5	HTO2	HDBR_ACC2	COLON	22 PCW	22	MALE	22	Never Fed	N/A
SEQ08	HTO8	HTO3	MIM_ABE/2	COLON	8 MONTHS	74	MALE	39	Weaning	Vaginal
SEQ08	HTO7	HTO4	MIM_AAC/2	COLON	15 YEARS	861	FEMALE	40	Weaned	Vaginal
SEQ08	HTO6	HTO5	MIM_ACN	COLON	15 YEARS	867	FEMALE	40	Weaned	Vaginal
SEQ09	HTO4	HTO1	MIM_ADL	COLON	4 MONTHS	57	FEMALE	39	Breast	Vaginal
SEQ09	HTO5	HTO2	MIM_ADE	ILEUM	4 WEEKS	29	MALE	25	Breast	C-section
SEQ09	HTO6	HTO3	MIM_ADB	ILEUM	5 WEEKS	45	MALE	40	Breast	Vaginal
SEQ09	HTO7	HTO4	MIM_ADK	ILEUM	3 MONTHS	40	MALE	26	Breast	C-section
SEQ09	HTO8	HTO5	MIM_ABK	ILEUM	11 MONTHS	74	MALE	23	Weaned	C-section
SEQ10	HTO1	HTO1	MIM_ADB	COLON	5 WEEKS	45	MALE	40	Breast	Vaginal
SEQ10	HTO2	HTO2	MIM_ADI	ILEUM	6 WEEKS	35	MALE	29	Breast	C-section
SEQ10	HTO3	HTO3	MIM_ADH	ILEUM	2 MONTHS	36	FEMALE	26	Formula	C-section
SEQ10	HTO4	HTO4	MIM_ADA	ILEUM	5 MONTHS	49	FEMALE	28	Breast	C-section
SEQ10	HTO5	HTO5	MIM_ACS	ILEUM	23 MONTHS	137	MALE	40	Weaning	Vaginal
ADULT_SEQ04			GI7863_healthy	COLON	68 YEARS		FEMALE
ADULT_SEQ05			TP588_healthy	COLON	72 YEARS		FEMALE
ADULT_SEQ06			TIP-863_healthy	COLON	62 YEARS		FEMALE
ADULT_SEQ08			GI8816_Healthy	COLON	56 YEARS		MALE
ADULT_SEQ09			GI7952_healthy	COLON	60 YEARS		MALE
