## Supplementary material for "Postnatal Reprogramming Shapes Human Intestinal Epithelial Immune Competency": 2_Primers and Panel Targets.xlsx

### Sheet: Sheet1
Overview of Supplementary Data
Tab	Content
1	Primers used for single-cell multiome / DOGMA-seq and library preparation
2	MERSCOPE panel
3	MILLIPLEX® Human Cytokine/Chemokine/Growth Factor Panel A, custom targets

### Sheet: 1. Oligos
Custom Oligos	Sequence	Source
SI-PCR_primer Sequence:	AATGATACGGCGACCACCGAGATCTACACTCTTTCCCTACACGACGC*T* C	IDT
HTO_additive_primer_v2	GTGACTGGAGTTCAGACGTGTGCTCTTCCGAT*C* T	IDT
D701_LONG	CAAGCAGAAGACGGCATACGAGATCGAGTAATGTGACTGGAGTTCAGACGTGTGCTCTTCCGAT*C*T	IDT
D702_LONG	CAAGCAGAAGACGGCATACGAGATTCTCCGGAGTGACTGGAGTTCAGACGTGTGCTCTTCCGAT*C*T	IDT
D703_LONG	CAAGCAGAAGACGGCATACGAGATAATGAGCGGTGACTGGAGTTCAGACGTGTGCTCTTCCGAT*C*T	IDT
D704_LONG	CAAGCAGAAGACGGCATACGAGATGGAATCTCGTGACTGGAGTTCAGACGTGTGCTCTTCCGAT*C*T	IDT
D705_LONG	CAAGCAGAAGACGGCATACGAGATTTCTGAATGTGACTGGAGTTCAGACGTGTGCTCTTCCGA T*C*T	IDT
D706_LONG	CAAGCAGAAGACGGCATACGAGATACGAATTCGTGACTGGAGTTCAGACGTGTGCTCTTCCGA T*C*T	IDT
D707_LONG	CAAGCAGAAGACGGCATACGAGATAGCTTCAGGTGACTGGAGTTCAGACGTGTGCTCTTCCGA T*C*T	IDT
D708_LONG	CAAGCAGAAGACGGCATACGAGATGCGCATTAGTGACTGGAGTTCAGACGTGTGCTCTTCCGA T*C*T	IDT
RPI1	CAAGCAGAAGACGGCATACGAGATCGTGATGTGACTGGAGTTCCTTGGCACCCGAGAATTCCA	IDT
RPI2	CAAGCAGAAGACGGCATACGAGATACATCGGTGACTGGAGTTCCTTGGCACCCGAGAATTCCA	IDT
RPI3	CAAGCAGAAGACGGCATACGAGATGCCTAAGTGACTGGAGTTCCTTGGCACCCGAGAATTCCA	IDT
RPI4	CAAGCAGAAGACGGCATACGAGATTGGTCAGTGACTGGAGTTCCTTGGCACCCGAGAATTCCA	IDT
RPI5	CAAGCAGAAGACGGCATACGAGATCACTGTGTGACTGGAGTTCCTTGGCACCCGAGAATTCCA	IDT
RPI6	CAAGCAGAAGACGGCATACGAGATATTGGCGTGACTGGAGTTCCTTGGCACCCGAGAATTCCA	IDT
Supp table tab

### Sheet: 2. Merscope panel
	MERSCOPE Panel	Notes
1	ACE
2	ACKR1
3	ACTC1
4	ADAMDEC1
5	ADCY5
6	ADH1C
7	ADIRF
8	ADRA2A
9	AFP
10	AICDA
11	ANGPTL4
12	ANO1
13	ANXA1
14	ANXA10
15	ANXA2
16	ANXA5
17	APC
18	APOC3
19	APOE
20	AQP1
21	AQP5
22	AQP8
23	AREG
24	ASCL2
25	ASS1
26	ATOH1
27	AXIN2
28	BATF
29	BCAT1
30	BCL6
31	BEST4
32	BMP1
33	BMP2
34	BMP3
35	BMP4
36	BMP5
37	BMP7
38	BMPER
39	BRAF
40	C1QA
41	C1QB
42	C3
43	C7
44	CA4
45	CA7
46	CASZ1
47	CCDC80
48	CCK
49	CCL13
50	CCL17
51	CCL18
52	CCL19
53	CCL20
54	CCL21
55	CCL22
56	CCL23
57	CCL25
58	CCL28
59	CCL3
60	CCL4
61	CCL8
62	CCR3
63	CCR6
64	CCR7
65	CCR9
66	CD14
67	CD160
68	CD163
69	CD19
70	CD1C
71	CD1D
72	CD1E
73	CD27
74	CD3D
75	CD4
76	CD69
77	CD74
78	CD79A
79	CD8A
80	CD8B
81	CDH1
82	CDH2
83	CDX2
84	CEACAM1
85	CEACAM7
86	CEMIP
87	CENPF
88	CFTR
89	CHGA
90	CHGB
91	CLC
92	CLDN1
93	CLDN15
94	CLDN3
95	CLDN4
96	CLEC4G
97	CLEC9A
98	CLPS
99	CMTM2
100	CNFN
101	COL4A1
102	COL6A3
103	COL7A1
104	CPVL
105	CR1
106	CR2
107	CRYBA2
108	CTLA4
109	CTNNB1
110	CTSE
111	CX3CR1
112	CXCL1
113	CXCL10
114	CXCL11
115	CXCL12
116	CXCL13
117	CXCL14
118	CXCL16
119	CXCL2
120	CXCL5
121	CXCL6
122	CXCL8
123	CXCL9
124	CXCR1
125	CXCR3
126	CXCR5
127	CXCR6
128	CYP26B1
129	DEFA5
130	DEFA6
131	DERL3
132	DLL1
133	DLL3
134	DLL4
135	DMBT1
136	DSC2
137	DUOX2
138	DUOXA1
139	DUOXA2
140	EBF2
141	EBF3
142	ECM1
143	EGR1
144	EGR2
145	EGR3
146	ELAVL4
147	EMP1
148	EOMES
149	EPCAM
150	EPHB2
151	EREG
152	ETV1
153	ETV6
154	F10
155	F2RL3
156	F3
157	FABP1
158	FAS
159	FASLG
160	FCER1A
161	FCER1G
162	FCGBP
163	FCGR3A
164	FCGR3B
165	FCRL4
166	FCRL5
167	FGB
168	FGF5
169	FGF7
170	FGFBP2
171	FGR
172	FLT3
173	FOLR2
174	FOSB
175	FOXA2
176	FOXF1
177	FOXF2
178	FOXP3
179	FRZB
180	FURIN
181	FUT4
182	FZD1
183	GAS1
184	GATA6
185	GBP4
186	GC
187	GCG
188	GFI1B
189	GFRA3
190	GGH
191	GHRL
192	GINS2
193	GJA4
194	GJB2
195	GP2
196	GPX2
197	GREM1
198	GREM2
199	GRHL3
200	GSDMA
201	GSDMB
202	GSDMD
203	GTSE1
204	GUCA2A
205	GUCA2B
206	GZMA
207	GZMB
208	GZMH
209	GZMK	Probe not working
210	HAND1
211	HAVCR2
212	HCAR3
213	HES1
214	HES6
215	HEY1
216	HHEX
217	HHIP
218	HIF1A
219	hilD
220	HLA-DQA1
221	HLA-DRA
222	HLA-DRB1
223	HLA-DRB5
224	HMGCS2
225	HOPX
226	HSPA5
227	HSPD1
228	HTRA1
229	ICOS
230	ID2
231	IDO1
232	IFNG
233	IGF1
234	IGFBP3
235	IGFBP5
236	IGFBP6
237	IGHG1
238	IHH
239	IL10
240	IL10RB
241	IL11
242	IL13
243	IL16
244	IL17A
245	IL17F
246	IL17RA
247	IL18
248	IL1B
249	IL1R1
250	IL1R2
251	IL20RA
252	IL21
253	IL22
254	IL23R
255	IL24
256	IL26
257	IL33
258	IL4
259	IL6
260	IL7R
261	invF
262	ISG15
263	ISG20
264	ITGA4
265	ITGAE
266	ITGB7
267	ITLN1
268	JAG1
269	JCHAIN
270	JUN
271	KCNJ8
272	KHK
273	KIF26B
274	KIR2DL4
275	KIR3DL1
276	KIR3DL2
277	KIR3DL3
278	KIT
279	KLF6
280	KLK1
281	KLK10
282	KLK6
283	KLRB1
284	KLRC1
285	KLRD1
286	KLRF1
287	KLRG1
288	KLRK1
289	KRAS
290	KRT17
291	KRT86
292	LAG3
293	LAMB3
294	LAYN
295	LCN2
296	LEF1
297	LEFTY1
298	LGR5
299	LIF
300	LILRA4
301	LILRB2
302	LILRB4
303	LIPA
304	LMO2
305	LMX1A
306	LRRC32
307	LUM
308	LYPD5
309	LYPD8
310	LYVE1
311	LYZ
312	MADCAM1
313	MAF
314	MAFB
315	MARCHF1
316	MARCHF8
317	MDK
318	MEIS1
319	MEOX2
320	MEP1A
321	MIF
322	MKI67
323	MLH1
324	MLN
325	MME
326	MMP19
327	MMP2
328	MMP3
329	MMP9
330	MORN5
331	MRC1
332	MS4A1
333	MS4A2
334	MS4A3
335	MSLN
336	mtgC
337	MUC12
338	MUC17
339	MUC2
340	MUC3A
341	MUC4
342	MUC5AC
343	MUC5B
344	MUC6
345	MX1
346	MYC
347	MZB1
348	NCAM1
349	NCR1
350	NCR2
351	NCR3
352	NEURL1
353	NEUROD1
354	NEUROG1
355	NEUROG3
356	NFKBIA
357	NOG
358	NOS1
359	NOS2
360	NOTCH1
361	NOTCH2
362	NOTCH3
363	NOTCH4
364	NPY
365	NR1H3
366	NRG1
367	NRG2
368	NTS
369	OAS1
370	OGN
371	OLFM3
372	OLFM4
373	ONECUT2
374	OTOP2
375	PDCD1
376	PDGFRA
377	PECAM1
378	PERP
379	PI3
380	PIGR
381	PLA2G2A
382	PLCG2
383	PLP1
384	POSTN
385	POU2AF1
386	POU2F3
387	PRDM1
388	PRF1
389	PROK2
390	PROX1
391	pspA
392	PTGDR
393	PTGDS
394	PTGER3
395	PTPRC
396	PYY
397	REG1A
398	REG1B
399	REG4
400	RELN
401	RET
402	RGS5
403	RGS7
404	RIPK2
405	RORC
406	RSPO2
407	RSPO3
408	RXFP4
409	S100A10
410	S100A4
411	S100A8
412	S100A9
413	S100B
414	S1PR1
415	SAA2
416	SCG5
417	SCGN
418	SELE
419	SELENBP1
420	SELL
421	SERPINE1
422	SFRP1
423	SFRP2
424	SHH
425	sifA
426	SLC26A2
427	SLC26A3
428	SLC4A10
429	SMAD4
430	SMOC2
431	SOCS3
432	SOX10
433	SOX11
434	SOX18
435	SOX4
436	SOX6
437	SOX8
438	SOX9
439	SPDEF
440	SPI1
441	SPIB
442	SPINK1
443	SPINK4
444	SPINK5
445	SPP1
446	sseD
447	SST
448	SSTR2
449	STAT1
450	STAT3
451	STMN1
452	TCF7
453	TEAD1
454	TESC
455	TF
456	TFF2
457	TFF3
458	TGFA
459	THBS1
460	THBS4
461	THY1
462	TIMP1
463	TIMP2
464	TIMP3
465	TLL2
466	TNF
467	TNFAIP2
468	TNFRSF11A
469	TNFRSF11B
470	TNFRSF12A
471	TNFRSF21
472	TNFRSF9
473	TNFSF11
474	TNFSF13B
475	TOP2A
476	TOX
477	TOX2
478	TP53
479	TRDC
480	TTR
481	TYMS
482	TYROBP
483	UBD
484	UBE2C
485	UCN3
486	VIP
487	VIPR1
488	VTN
489	WFDC2
490	WNT11
491	WNT4
492	WNT5A
493	WNT5B
494	WNT6
495	WT1
496	XCL1
497	ZBTB16
498	ZEB2
499	ZG16
500	ZNF683

### Sheet: 3. Luminex panel
	Target	Magnetic bead region
1	EGF	13
2	FGF-2	15
3	Flt-3L (Fms-Related Tyrosine Kinase 3)	18
4	Fractalkine (CX3CL1)	19
5	GM-CSF	21
6	GRO-a (CXCL1)	22
7	IL-12p40	43
8	IL-12p70	44
9	IL-15	47
10	IL-18	54
11	IL-1a	27
12	IL-1ra	29
13	IL-1β	28
14	IL-7	37
15	IL-8(CXCL8)	38
16	IP-10 (CXCL10)	57
17	MCP-1 (CCL2)	61
18	M-CSF	63
19	MDC (CCL22)	64
20	MIG (CXCL9)	65
21	PDGF-AA	72
22	PDGFAA/BB	73
23	RANTES	74
24	TGF-A	75
25	HVEGFA	78
26	TNF-A	76
27	TNF-B (Lymphotoxin-a, LTA)	77
