## Supplementary material for "Postnatal Reprogramming Shapes Human Intestinal Epithelial Immune Competency": 3_Luminex Data.xlsx

### Sheet: Avg Net MFI
Location	Sample	EGF	FGF-2	FLT-3L	Fraktalkine	GM-CSF	GROa	IL-1a	IL-1B	IL-1ra	IL-7	IL-8 (CXCL8)	IL-12(p40)	IL-12(p70)	IL-15	IL-18	IP-10	MCP-1	M-CSF	MDC	MIG (CXCL9)	PDGF-AA	PDGF-AA/BB	RANTES	TGF-a	TNF-a	TNF-B	HVEGFA	Total Events
1(1,A1)	Blank	0	0	0	0	0	0	0	0	0	0	0	0	0	0	0	0	0	0	0	0	0	0	0	0	0	0	0	2181
2(1,B1)	Standard 1	-253.426	2.73584	1.37549	4.15821	61.1977	37.127	50.4077	22.4785	9.99072	13.3999	32.6367	3.65625	7.51416	4.23925	14.8374	0.85059	1.10547	6.1582	40.2969	63.4932	31.3662	0.32519	15.2104	8.78662	61.4751	3.28565	10.542	2081
3(1,C1)	Standard 2	-280.965	26.2661	31.5479	20.8535	166.31	112.905	210.729	96.7778	40.0073	55.5454	134.894	19.4492	27.3101	22.8589	57.0557	17.0127	13.0483	31.3545	168.63	357.114	150.666	8.33643	75.6821	35.4019	235.706	10.4229	44.8164	1929
4(1,D1)	Standard 3	307.254	167.198	95.6162	110.698	609.688	389.744	765.067	345.851	156.602	212.616	491.718	76.5371	99.0122	102.48	206.332	161.091	101.75	118.329	665.837	1353.87	580.604	48.7368	277.469	131.894	881.25	49.7236	169.69	2036
5(1,E1)	Standard 4	485.449	792.689	508.122	765.769	2035.03	1334.89	2346.6	1430.37	609.984	815.54	1828.78	329.23	382.875	399.295	820.635	1291.59	786.323	445.506	2425.94	4298	2238.02	536.806	1176.47	454.412	2585.79	196.135	629.686	1993
6(1,F1)	Standard 5	483.551	2773.97	1861.49	4255.52	5053.37	3516.43	6216.15	4801.08	2082.86	2566.5	5302.76	1317.89	1279.46	1463.27	2652.1	5603.15	3648.72	1508.22	6937.66	10347.2	5947.3	5184.91	3962.36	944.49	5929.81	673.745	2011.1	1853
7(1,G1)	Standard 6	-271.609	4882.88	5704.65	12975.5	9765.56	6976.24	13365.4	12811.4	6550.42	6321.91	13426.3	5541.66	4222.64	5250.77	8267.57	14317	11528.3	4723.25	15207.6	19638.9	13731.6	12672.6	11292.7	1468.93	11644.1	2865.66	6652.87	2128
8(1,H1)	Standard 7	1282.87	6239.84	11389.2	21745.1	12571.4	9595.42	16642.6	20867.1	13833.9	13637.5	20533.2	11373.5	11101.5	12622.6	17427.7	19786.6	20049.4	9773.13	19922.2	22438.6	18026.6	13329.5	17287.4	1918.94	17142.2	9268	16946.5	2013
9(1,A2)	Blank	0	0	0	0	0	0	0	0	0	0	0	0	0	0	0	0	0	0	0	0	0	0	0	0	0	0	0	1774
10(1,B2)	Standard 1	-253.426	2.73584	1.37549	4.15821	61.1977	37.127	50.4077	22.4785	9.99072	13.3999	32.6367	3.65625	7.51416	4.23925	14.8374	0.85059	1.10547	6.1582	40.2969	63.4932	31.3662	0.32519	15.2104	8.78662	61.4751	3.28565	10.542	2273
11(1,C2)	Standard 2	-280.965	26.2661	31.5479	20.8535	166.31	112.905	210.729	96.7778	40.0073	55.5454	134.894	19.4492	27.3101	22.8589	57.0557	17.0127	13.0483	31.3545	168.63	357.114	150.666	8.33643	75.6821	35.4019	235.706	10.4229	44.8164	1918
12(1,D2)	Standard 3	307.254	167.198	95.6162	110.698	609.688	389.744	765.067	345.851	156.602	212.616	491.718	76.5371	99.0122	102.48	206.332	161.091	101.75	118.329	665.837	1353.87	580.604	48.7368	277.469	131.894	881.25	49.7236	169.69	1743
13(1,E2)	Standard 4	485.449	792.689	508.122	765.769	2035.03	1334.89	2346.6	1430.37	609.984	815.54	1828.78	329.23	382.875	399.295	820.635	1291.59	786.323	445.506	2425.94	4298	2238.02	536.806	1176.47	454.412	2585.79	196.135	629.686	2025
14(1,F2)	Standard 5	483.551	2773.97	1861.49	4255.52	5053.37	3516.43	6216.15	4801.08	2082.86	2566.5	5302.76	1317.89	1279.46	1463.27	2652.1	5603.15	3648.72	1508.22	6937.66	10347.2	5947.3	5184.91	3962.36	944.49	5929.81	673.745	2011.1	2024
15(1,G2)	Standard 6	-271.609	4882.88	5704.65	12975.5	9765.56	6976.24	13365.4	12811.4	6550.42	6321.91	13426.3	5541.66	4222.64	5250.77	8267.57	14317	11528.3	4723.25	15207.6	19638.9	13731.6	12672.6	11292.7	1468.93	11644.1	2865.66	6652.87	2313
16(1,H2)	Standard 7	1282.87	6239.84	11389.2	21745.1	12571.4	9595.42	16642.6	20867.1	13833.9	13637.5	20533.2	11373.5	11101.5	12622.6	17427.7	19786.6	20049.4	9773.13	19922.2	22438.6	18026.6	13329.5	17287.4	1918.94	17142.2	9268	16946.5	1805
17(1,A3)	QC1	-321.146	546.005	273.943	442.718	1346.34	832.194	1708.89	990.128	396.752	543.515	1335.41	166.016	240.108	256.569	517.33	719.451	470.187	286.633	1545.84	2712.28	1835.96	231.529	715.787	282.395	1735.29	131.907	416.967	2267
18(1,B3)	QC2	-1138.19	2035.55	971.793	2502.58	3389.03	2174.76	4261.91	3481.87	1332.56	1634.3	3625.95	589.126	784.348	861.599	1442.53	3454.07	2204.47	872.666	4693.34	7297.85	4794.97	2439.47	2514.83	647.358	3867.95	473.629	1367.26	1953
19(1,C3)	15	-1087.13	-0.88672	46.5923	84.9165	-11.0098	1988.43	45.8955	2.42383	145.389	90.4385	2144.05	0.14258	4.8081	21.8242	12.0801	15635	4583.27	23.3887	1618.13	21374.5	325.536	7.26221	628.029	137.205	64.6499	56.0205	3957.72	1716
20(1,D3)	25	-1261.14	-0.01465	-31.0366	-0.17627	14.5625	3327.82	81.7085	3.36035	1860.03	18.1528	10247.4	0.00099	2.0669	7.26074	42.9761	313.085	15883.9	10.1909	149.508	-9.23046	1861.1	99.2422	40.2954	319.989	940.306	65.0283	5672.3	1827
21(1,E3)	34	-1312.26	-0.72656	-16.4761	0.4087	-0.42969	2356.03	38.6494	-2.53222	1224.07	12.8476	5235.09	1.66407	2.59619	2.35546	17.5049	330.994	14380.9	8.44531	86.8203	-18.7051	1402.01	58.3501	17.8066	333.714	284.202	122.413	9153.42	1890
22(1,F3)	43	-1233.2	0.02831	-37.4351	0.04249	9.75097	2060.76	14.2461	-1.20899	815.33	32.5518	3722.47	-0.12109	0.75732	1.79492	10.169	133.501	14187.9	4.72266	162.263	6.54004	788.755	37.521	15.123	229.316	295.259	116.435	8238.26	2127
23(1,G3)	53	-1137.83	0.32129	-17.0015	1.13624	16.9277	3239.41	14.6357	-3.37793	339.187	40.6719	8494.95	-0.30175	-0.65869	3.11132	19.666	157.741	17537.7	5.43945	119.201	-17.7012	884.819	56.8501	55.9141	289.144	302.062	66.5391	5544.33	1917
24(1,H3)	63	157.205	0.49903	82.1724	125.271	-5.85645	2513.81	1.54297	-0.63867	242.665	86.0508	1499.42	0.62696	0.48095	39.6904	125.909	17616.6	6878.31	36.7041	2015.95	21794.6	589.676	9.65967	317.315	182.019	29.7544	54.1348	3412.14	1883
25(1,A4)	QC1	-321.146	546.005	273.943	442.718	1346.34	832.194	1708.89	990.128	396.752	543.515	1335.41	166.016	240.108	256.569	517.33	719.451	470.187	286.633	1545.84	2712.28	1835.96	231.529	715.787	282.395	1735.29	131.907	416.967	2253
26(1,B4)	QC2	-1138.19	2035.55	971.793	2502.58	3389.03	2174.76	4261.91	3481.87	1332.56	1634.3	3625.95	589.126	784.348	861.599	1442.53	3454.07	2204.47	872.666	4693.34	7297.85	4794.97	2439.47	2514.83	647.358	3867.95	473.629	1367.26	2274
27(1,C4)	17	-1257.68	2.29883	-50.7759	0.88428	46.4785	2541.58	1.70313	2.69531	23.9854	26.3916	3061.59	0.22657	1.17431	14.7422	1.7334	367.79	20482.1	17.6934	79.1357	24.4717	436.514	19.7319	84.7402	253.513	18068.4	94.3037	6354.21	1952
28(1,D4)	25	-1261.14	-0.01465	-31.0366	-0.17627	14.5625	3327.82	81.7085	3.36035	1860.03	18.1528	10247.4	0.00099	2.0669	7.26074	42.9761	313.085	15883.9	10.1909	149.508	-9.23046	1861.1	99.2422	40.2954	319.989	940.306	65.0283	5672.3	2059
29(1,E4)	35	-273.529	-2.18946	-15.3296	5.26319	254.361	5666.54	38.5557	1.63087	521.321	34.5342	12349.2	0.91308	1.94092	48.0127	18.043	1367.08	20825.9	90.666	399.42	67.4023	1073.59	167.132	184.404	579.149	16723.9	179.872	11761.3	2527
30(1,F4)	44	-182.428	2.542	-20.4097	7.51513	225.08	5102.16	60.3291	1.40039	1087.44	27.9805	8745.11	0.22169	4.10107	68.7344	34.2061	1190.3	21710.8	99.6709	480.546	414.354	636.989	93.5483	221.062	288.39	18045	150.871	10246.9	2135
32(1,H4)	64	555.594	3.55176	10.7104	0.41163	1.99121	3157.09	4.53516	0.85351	282.89	47.0938	5556.96	-0.54883	2.42334	5.86523	14.958	124.569	17023.3	7.58496	91.958	-32.0459	686.571	17.6655	53.6035	364.601	227.343	72.8603	5012.98	1926
33(1,A5)	1	57.4102	-0.99463	60.5395	-0.38183	-6.3125	2779.91	-1.0542	-3.40283	10.25	37.5742	3424.97	-0.32372	1.15038	0.85547	7.02246	883.551	1500.94	7.49902	32.2378	28.7056	585.12	16.3774	19.5322	184.824	191.922	28.2783	2228.4	1882
34(1,B5)	8	338.082	0.73535	22.8774	6.82374	62.708	4399.29	3.16113	-1.77735	17.3896	53.2197	5519.85	0.29004	3.14795	32.5674	7.81739	7288.49	21196.8	38.8047	101.708	400.303	790.628	26.6558	84.835	303.212	18520.4	276.117	14606.4	1852
35(1,C5)	16	-285.568	0.09278	-45.5571	1.30518	-3.78711	1591.37	-1.27051	-0.86719	59.419	37.3526	3018.6	-0.84179	1.30224	-0.24414	3.41309	165.823	16829.1	1.79492	56.2393	-10.7617	480.914	17.1909	18.961	176.708	158.31	52.1065	4005.53	2358
36(1,D5)	26	-176.004	-3.18652	-16.3335	4.42529	201.196	5539.22	61.3105	-1.02929	886.481	41.8984	12151.4	-0.03417	2.59326	28.2803	33.2002	868.534	20602.4	123.562	377.408	85.8496	1498.69	229.453	234.018	468.775	15119.4	144.969	9879.74	2332
37(1,E5)	36	53.7266	-0.89843	46.1528	166.503	-6.20508	2684.39	51.457	0.89062	939.845	81.4824	3558.17	-0.17383	3.55127	43.4883	11.3877	16720.1	1857.74	27.4766	7365.75	20071.1	763.803	21.4233	336.006	362.035	368.796	105.315	7861.61	2482
38(1,F5)	45	-154.418	0.8252	81.8091	342.275	11.1797	4590.89	62.9014	1.47851	1447.54	155.367	7234.22	0.87794	2.48388	66.8252	10.6963	17803.8	4309.7	53.4102	9432.16	23117.1	1274.04	36.8843	1457.99	400.517	223.684	140.093	9315.58	2200
39(1,G5)	55	-464.178	0.95996	93.4604	275.852	9.02929	3486.16	60.7568	2.10449	760.183	121.305	4665.68	0.97851	3.33838	47.0322	38.5762	18077	8039.06	31.7139	7854.66	22458.3	918.157	27.6148	1709.53	320.713	138.544	92.5459	6686.93	1992
40(1,H5)	65	710.102	-1.44043	-26.7769	6.77295	97.5332	5256.16	2.62988	1.68164	164.667	33.9463	11061.3	0.50587	0.78662	27.3525	9.45997	1546.61	21163.5	44.8203	208.228	39.0527	853.283	39.7778	1660.07	598.981	18081.8	84.4814	6097.1	2108
41(1,A6)	1	57.4102	-0.99463	60.5395	-0.38183	-6.3125	2779.91	-1.0542	-3.40283	10.25	37.5742	3424.97	-0.32372	1.15038	0.85547	7.02246	883.551	1500.94	7.49902	32.2378	28.7056	585.12	16.3774	19.5322	184.824	191.922	28.2783	2228.4	1829
42(1,B6)	9	-1033.81	1.83301	97.7466	36.4839	15.126	2550.46	13.6182	2.42579	81.4619	166.29	1400.24	0.76954	8.29248	36.1142	7.50098	18164.7	122.361	43.6553	1172.96	20804.5	389.191	20.1323	321.243	245.947	39.1392	85.1211	6021.71	1844
43(1,C6)	18	-364.766	-0.4414	39.731	75.9273	-5.95313	1806.14	29.8877	5.82715	106.8	98.2148	1658.43	-0.36133	2.44092	16.2188	9.78907	16217.1	4330.17	19.6621	2140.81	21644.4	336.938	9.66162	443.236	142.339	129.403	53.0244	3950.11	1845
44(1,D6)	27	-158.17	4.87793	110.656	448.404	-8.06446	3691.55	70.8398	1.73242	1371.52	158.871	5174.98	2.40431	3.8999	82.5244	18.833	17929.8	4297	60.7012	12123.5	21870.4	1769.36	46.0483	740.914	466.55	176.89	144.493	9655.03	1931
45(1,E6)	37	-445.254	-0.04248	-20.3501	0.25293	52.5991	3581.99	35.7925	0.37354	1439.28	60.9019	8818.16	0.46192	2.0957	4.7998	30.7886	119.408	17676.6	14.23	320.553	-12.4868	2066.44	118.535	51.2534	391.872	1115.17	107.388	7980.61	1921
46(1,F6)	46	-629.873	2.5498	-22.7456	-0.35302	41.6641	2530.73	31.21	-0.49024	1497.21	50.2822	5175.42	0.76173	4.81396	4.28906	16.9531	107.151	14966	12.3477	232.747	-15.5195	1560.68	75.1753	15.2735	357.122	503.632	141.628	10042	1938
47(1,G6)	56	-263.242	-2.23535	-2.47607	6.23194	315.963	5946.24	41.7295	-1.24804	590.696	35.8809	14063	0.43946	1.5122	29.7598	69.6104	677.808	21985.7	63.0918	614.8	42.085	703.144	158.709	516.449	394.772	17514.1	152.152	9874	2091
48(1,H6)	66	-189.301	0.65821	48.6548	108.842	-8.66406	2492.53	-1.07519	3.8623	214.563	85.5723	1488.48	-0.64062	1.78759	35.9961	134.388	18505.9	6110.52	27.6338	2345.03	22713.5	645.224	7.45166	215.256	174.414	23.9936	43.7744	2797.36	1953
49(1,A7)	2	138.898	1.53222	44.1743	10.7671	-14.0996	2215.38	16.417	3.83691	46.9375	58.4277	1165.42	0.78028	4.60107	14.1895	10.8399	16279	50.5054	18.5566	385.942	21433.6	202.835	11.0757	273.06	120.537	29.8442	23.7539	1544.84	1710
50(1,B7)	10	-66.125	2.04785	50.2915	3.28858	38.2002	4468.01	3.69434	15.166	33.9815	88.7305	5618.07	0.69044	9.39209	28.4219	10.5557	7291.89	21161.2	38.5615	108.745	451.15	1045.11	36.6919	65.0606	359.755	18010.5	354.444	16848.1	1910
51(1,C7)	19	-576.662	5.19825	-34.3394	1.11475	-7.80274	944.688	0.53027	4.24609	46.1709	26.6602	1811.6	-0.11034	2.36084	1.7539	2.82325	86.8584	17204.1	4.92383	46.8174	-8.06836	677.511	21.148	19.6514	161.992	59.0913	106.336	6886.66	2044
52(1,D7)	28	-49.123	-1.89746	-21.2817	0.41065	24.0527	3799.04	63.9541	0.05273	1638.62	22.4336	10622.4	-1.43945	2.6997	5.28125	36.9541	357.427	17539.3	9.79199	180.636	-13.8203	1955.68	113.578	48.9404	407.08	917.559	62.1133	5560.83	1977
53(1,E7)	37	-445.254	-0.04248	-20.3501	0.25293	52.5991	3581.99	35.7925	0.37354	1439.28	60.9019	8818.16	0.46192	2.0957	4.7998	30.7886	119.408	17676.6	14.23	320.553	-12.4868	2066.44	118.535	51.2534	391.872	1115.17	107.388	7980.61	1961
54(1,F7)	47	601.863	0.11523	15.4517	9.6792	385.995	6213.73	49.4775	1.4873	1244.42	43.4883	12307.5	1.33008	2.27099	36.2852	37.542	1232.83	20770.5	176.849	807.934	62.1172	1144.56	203.832	209.111	476.597	16928.6	233.294	15077.1	2446
55(1,G7)	57	38.3184	-0.51075	82.6841	248.224	45.5977	3669.21	197.304	2.25781	1894.56	142.068	7169.32	1.1123	1.79834	54.709	37.5098	15160.3	7503.2	30.6406	9804.38	20790.5	1059.8	32.645	1305.09	320.271	230.003	123.921	8349.81	2064
56(1,H7)	67	803.652	1.97363	-13.2729	0.71143	1.95312	2054.31	-1.11133	-1.68653	120.567	35.2139	2844.43	0.95117	2.35107	2.66113	7.82911	79.0293	14451.7	9.38574	62.7705	-30.7344	526.726	14.3843	44.6328	309.976	56.4224	104.784	6890.1	2085
57(1,A8)	3	-618.844	0.43067	62.7837	13.3452	-9.07227	2537.59	15.9951	-1.82715	54.2256	65.1387	1175.12	-0.99804	3.00732	16.0996	11.709	18314.9	50.56	22.1992	426.835	20721.1	245.409	6.23193	310.15	133.778	24.3921	24.9131	1677.69	1876
58(1,B8)	11	-86.3613	0.82617	-0.32275	3.34327	50.5293	4005.18	3.75293	-1.57812	15.7393	45.9844	4562.01	0.42677	1.68603	32.6641	8.00977	6177.25	19859.6	30.5576	79.8838	346.216	591.272	21.4829	35.0566	274.658	17685.5	233.702	12918.4	2631
59(1,C8)	20	178.924	-0.03419	44.5454	19.5034	139.15	3553.82	20.4619	-1.51953	100.04	40.4941	5543.01	0.65431	2.33935	30.9863	11.3213	1699.9	21161.5	91.1094	389.079	113.735	869.124	81.561	333.541	410.632	18349.9	232.831	14277.1	2211
60(1,D8)	29	-192.873	2.50488	-40.6284	12.2456	181.348	5566.24	16.0498	4.75587	265.111	30.4297	10115.1	1.3047	-0.03858	26.9023	10.9131	1523.57	21384.9	85.4805	242.306	79.2539	1128.21	129.589	311.881	554.227	17760.5	124.082	8493.35	1781
61(1,E8)	38	-292.846	-1.96972	-20.602	6.65284	264.773	5828.23	19.0996	0.4873	744.382	35.4531	10662.5	0.15234	0.21728	26.7109	35.6367	338.32	20657.4	126.121	604.273	13.3467	1116.13	173.187	144.062	376.417	16920.4	134.103	9415.46	2180
62(1,F8)	48	539.264	1.02246	99.3804	457.035	11.5283	4879.8	68.3125	0.85351	1849.73	160.373	8373.74	0.95508	1.65576	76.666	16.7881	18514.8	3837.25	64.2773	11078	23123.9	1437.52	48.5552	1360.85	521.984	246.82	172.597	11235.8	2039
63(1,G8)	58	203.182	-1.73925	-8.59326	0.75245	53.8633	3720.84	19.1982	1.69337	1110.22	37.0508	9381.65	1.04688	2.39599	4.34375	50.376	635.495	19009.6	7.2793	156.509	-1.66601	1239.5	73.314	69.8418	297.371	420.71	91.9639	7018.28	1935
64(1,H8)	68	1054.59	-1.70216	-1.16064	7.80225	104.08	5205.53	2.8877	4.44726	101.748	50.0039	10519.8	-0.06444	1.93896	35.8281	6.49219	4316.95	21483.4	71.2285	231.979	96.2012	699.751	31.0132	3713.21	573.743	18707.9	182.302	11238.1	2339
65(1,A9)	4	982.756	-1.29101	27.7446	-0.35204	-7.24414	3027.47	4.1084	-0.62597	13.8428	57.9551	4233.41	0.71778	3.54638	0.35253	6.66504	887.142	2361.46	9.47852	40.6592	42.9473	652.644	17.9331	21.9551	203.954	228.879	50.3154	3703.02	2140
66(1,B9)	12	-636.543	4.917	90.8638	42.5815	-3.64844	3149.73	19.5352	3.81054	121.228	162.102	1813.94	0.35157	8.70849	32.6543	5.89161	17979.6	80.5366	35.9258	1878.64	21486.6	342.189	9.47021	389.831	227.224	51.4956	102.697	6864.67	2168
67(1,C9)	21	322.314	-1.65918	89.2017	336.623	-7	1947.31	28.1729	1.59765	313.323	141.931	2007.92	0.37696	0.63427	26.9453	6.90625	18206	6408.81	33.3125	4578.23	21808.6	526.558	13.5933	259.495	232.728	40.8169	110.655	7339.17	2000
68(1,D9)	30	911.352	-1.6455	106.583	500.996	0.36133	4269.14	116.369	0.9834	2143.74	152.396	6011.74	-0.33008	1.58545	98.0352	25.7666	20127.4	3612.96	72.0312	13286.8	22624	2043.23	51.1743	747.367	504.82	242.149	138.696	8918.25	2058
69(1,E9)	39	88.1582	1.24706	99.6392	465.681	26.6855	5431.24	62.7617	1.51758	1740.93	168.32	8388.18	0.99121	4.28857	74.376	16.7178	19142.3	7097.2	69.9541	12168.8	23400.9	1711.11	52.2554	2280.71	486.07	389.72	130.032	8942.27	1964
70(1,F9)	49	107.432	-2.18847	-3.96436	1.63819	11.8906	3552.27	22.1787	-2.54688	445.367	50.7891	9384.13	0.45802	2.00146	4.79395	19.7549	229.557	18853.2	10.2461	148.472	-16.8965	1127.86	71.3843	70.5352	324.619	352.126	93.876	6778.95	2217
71(1,G9)	59	358.881	0.94043	-14.5659	6.59327	391.557	6038.25	48.1885	-0.26074	808.991	42.7773	14879.5	0.53516	2.09521	37.4395	73.8125	828.075	21546.6	83.7617	684.716	33.2705	862.798	179.876	287.363	411.332	17946.6	150.055	9880.53	1853
72(1,H9)	69	892.643	-0.53222	68.6157	214.687	8.39453	2374.16	3.57324	2.34962	141.644	99.7109	1248.37	1.14258	4.16357	32.4766	139.975	19218.3	5221.12	38.3799	2387.07	22131.6	631.368	12.9565	294.399	165.309	12.521	59.4619	3836.09	1679
73(1,A10)	5	620.057	-1.06543	-15.6392	2.18507	40.8643	4849.23	2.41699	-1.38477	19.5137	22.3027	7777.46	-0.58692	0.72217	26.1055	8.59473	1592.63	17655.9	34.3438	78.2344	129.124	753.659	35.2105	113.955	325.746	18698.1	82.6943	5749.4	1958
74(1,B10)	13	134.191	3.74804	3.68701	1.3916	3.76465	2126.92	2.10498	2.69922	79.7012	44.0303	4039.55	-0.23486	2.34766	2.42285	7.29004	304.018	19220.4	5.42969	78.3477	-10.2197	729.062	29.2056	36.4766	231.142	250.876	66.6675	4645.38	1896
75(1,C10)	22	41.3281	7.6748	12.7114	2.25733	-10.5625	1166.36	7.8916	-1.7666	126.835	40.5322	1964.68	-0.16895	11.1323	6.44238	2.95411	323.133	17828.2	7.83984	80.541	36.498	934.087	39.2007	31.0117	239.316	68.7241	148.587	10067.7	1966
76(1,D10)	31	19.9688	-0.49609	6.03369	0.9546	7.89746	2627.43	40.7305	-0.26074	1318.68	14.2109	5596.39	0.10841	1.85107	2.94337	17.4483	393.916	15956.6	8.18555	111.526	-17.5547	1647.67	68.6479	18.8535	362.648	320.648	124.317	9543.8	1730
77(1,E10)	40	864.027	-0.93458	-25.3257	0.22315	43.4531	3706.08	26.4951	0.4414	1048.71	54.3691	8004.7	0.85938	1.44873	5.73046	28.6211	85.4561	18818	14.1895	286.618	-23.3359	1835.32	109.683	34.9238	391.556	957.023	102.337	7321.38	2661
78(1,F10)	50	735.551	1.12793	-21.0972	10.3804	254.876	5895.15	21.5859	3.37696	397.026	52.4238	15071.5	2.08008	2.70361	71.3779	43.7754	1349.4	21662.3	66.5527	497.354	46.7568	1166.05	168.871	847.652	703.75	18235.9	176.161	10572.7	1948
79(1,G10)	60	686.9	1.64258	98.7817	349.917	24.333	4489.46	128.508	-0.08985	1339.77	152.322	6381.66	0.34278	2.06982	64.9512	45.0723	19201.6	6718.35	38.2324	11927.8	22477.3	1379.26	43.8335	1095.49	455.01	166.162	142.702	9610.18	2080
80(1,H10)	70	786.92	0.84375	-6.83154	2.0044	-4.125	2232.74	0.43457	1.83595	137.954	31.291	2902.26	0.15724	1.20849	3.79296	8.2295	112.323	14493.9	9.4707	62.7295	-32.8047	597.718	14.4155	35.9258	325.714	63.9019	115.603	8367.33	2185
81(1,A11)	6	649.031	3.18456	118.938	18.9741	-9.49317	3055.75	38.3047	0.92676	157.841	101.736	1681.35	-0.78516	4.58642	23.6426	10.6455	18774.8	77.1304	35.7109	950.505	21485.8	349.332	12.5972	434.328	198.728	54.3735	47.249	3390.18	1907
82(1,B11)	13	134.191	3.74804	3.68701	1.3916	3.76465	2126.92	2.10498	2.69922	79.7012	44.0303	4039.55	-0.23486	2.34766	2.42285	7.29004	304.018	19220.4	5.42969	78.3477	-10.2197	729.062	29.2056	36.4766	231.142	250.876	66.6675	4645.38	1978
83(1,C11)	23	440.324	2.74413	36.5903	14.6733	136.43	3557.55	14.6729	1.86914	57.1084	47.4512	5496.4	0.7129	2.0122	29.1094	5.48633	1995.95	21277.5	89.1221	280.96	124.143	745.259	59.4878	284.775	426.039	18845.4	248.415	15202.2	2084
84(1,D11)	32	895.809	0.38477	-14.4146	8.01319	238.499	6201.58	46.7627	2.46095	556.556	32.457	12932.7	0.64454	2.69677	44.6182	19.5108	1489.37	21336.1	100.494	433.696	58.9883	1133.16	181.235	186.568	633.8	17047.1	178.366	12037.7	1690
85(1,E11)	41	508.65	-1.60841	-33.7651	5.21924	249.043	6055.07	23.7354	2.7998	767.718	29.957	10671.5	-0.72167	3.01318	23.2305	36.7803	277.826	22493.6	121.52	502.909	10.0723	1064.29	139.794	115.206	392.4	16689.6	112.913	8332.35	2169
86(1,F11)	51	613.902	-0.66504	118.295	264.667	-7.36914	3669.39	65.6152	0.80859	460.042	128.051	5093.77	1.4922	4.44873	45.2754	42.1475	19862.6	9254.88	30.0918	6994.32	23099.3	947.407	27.9546	2021.04	296.087	167.833	106.083	6965.54	2155
87(1,G11)	61	431.654	0.11426	-16.1401	2.37061	16.8438	2979.71	2.22949	0.91212	182.884	40.4346	5590.43	0.58595	0.09912	4.87696	10.2871	76.4033	17414.5	7.1875	81.125	-35.1094	602.653	11.7983	44.9473	375.082	190.441	57.6514	4345.48	2061
88(1,H11)	71	1175.04	0.58008	6.57275	9.73585	129.467	5464.72	5.63574	1.9375	143.96	59.5762	11073.5	0.00587	1.75342	34.8496	6.2627	4549.26	21636.4	92.9922	267.977	242	1004.19	37.7769	3389.66	645.826	18476.9	232.614	12901.8	1960
89(1,A12)	7	378.176	-0.60058	16.3716	-0.81396	-10.75	2087.51	-0.90332	4.52345	9.29199	54.0156	2222.34	-1.07421	5.54443	1.30761	3.11133	513.867	1655.57	1.97656	29.0801	55.0713	671.056	12.5854	8.50001	166.539	97.2095	58.7705	4529.57	1969
90(1,B12)	14	-201.609	-2.76075	-66.4995	2.13135	23.7002	2218.05	-1.8584	-2.31347	23.167	22.3877	2843.18	-0.47266	1.48584	17.9971	4.11426	422.098	20542.1	14.7373	55.3291	0.56836	403.823	10.9663	118.52	194.792	18540.5	80.5459	5490.36	1953
91(1,C12)	24	736.832	-0.50293	96.8745	426.133	-5.58399	2039.69	19.8154	-1.09179	324.813	145.879	2040.6	0.18556	0.0542	32.7891	9.76075	19569.2	6646.35	43.1807	5343.67	21920.5	579.315	11.6675	316.506	257.785	49.8179	121.54	8104.34	2117
92(1,D12)	33	289.791	-1.46777	110.459	329.212	-3.25977	3901.65	80.5127	-1.74024	1528.49	121.964	5205.58	1.05079	1.57275	69.0664	10.6006	19225.2	2361.35	46.5625	10524.9	22886.9	1333.43	33.021	544.775	521.341	130.564	163.302	11394.4	1930
93(1,E12)	42	731.125	2.17676	96.6841	600.978	35.541	5769.64	84.7861	2.69531	2398.89	178.729	9867.53	-0.01855	2.35693	84.1348	20.5771	19737.9	7203.38	86.0557	14411	22895.7	2073.58	84.2085	2333.69	559.718	1049.31	123.121	8674.16	1733
94(1,F12)	52	637.396	-0.51172	-39.2407	1.9253	4.64551	3818.7	18.6055	-2.73242	319.274	45.8994	9279.2	0.42677	1.77685	4.23632	21.2861	172.714	19020.9	6.3418	132.667	-17.8145	1446.83	113.044	60.4111	335.253	355.838	83.0186	6037.84	2033
95(1,G12)	62	543.33	1.29492	-26.5366	8.99366	106.193	5849.23	1.44238	-1.41895	149.446	39.8828	12401.8	1.40431	2.74853	42.1787	6.81543	2063.08	21886.3	53.1504	212.329	49.0264	986.866	45.5483	2033.14	616.958	18504.5	102.946	6720.3	2164
96(1,H12)	72	1081.4	0.31738	52.5122	225.578	-5.3086	2419.56	-0.41797	2	128.153	83.9394	978.896	0.78321	2.07275	33.4883	166.819	19068.6	3680.84	36.5703	2493.52	21884.8	598.091	9.05322	297.663	166.281	3.46044	49.8916	3601.15	1983
31(1,G4)	54	-300.168	0.22559	-78.3862	4.80811	210.715	5857.93	6.19727	0.03515	246.337	50.6289	14204.9	-0.01952	0.83154	24.2178	39.9873	1257.47	21510.9	55.1289	458.633	45.5889	1051.29	129.511	504.439	682.945	17773	148.638	9906.12	2273

### Sheet: plate
	1	2	3	4	5	6	7	8	9	10	11	12
A	Blank	Blank	QC1	QC1	1	1	2	3	4	5	6	7
B	S1	S1	QC2	QC2	8	9	10	11	12	13	13	14
C	S2	S2	15	17	16	18	19	20	21	22	23	24
D	S3	S3	25	25	26	27	28	29	30	31	32	33
E	S4	S4	34	35	36	37	37	38	39	40	41	42
F	S5	S5	43	44	45	46	47	48	49	50	51	52
G	S6	S6	53	54	55	56	57	58	59	60	61	62
H	S7	S7	63	64	65	66	67	68	69	70	71	72

### Sheet: Sample
Sample ID	Samples	Age	PCW	Location	Condition	Date	Note	Original Plate ID
1	ADW1	20pcw	20	TI	Cont	04.08.25	dupe	A1
1	ADW1	20pcw	20	TI	Cont	04.08.25	dupe	A1
2	ADW1	20pcw	20	TI	TNFA	04.08.25		A2
3	ADW1	20pcw	20	TI	IFNG	04.08.25		A3
4	ADW1	20pcw	20	TI	Cont	04.08.25		A11
5	ADW1	20pcw	20	TI	TNFA	04.08.25		A12
6	ADW1	20pcw	20	TI	IFNG	04.08.25		A13
7	ADW1	20pcw	20	TI	Cont	04.08.25		A21
8	ADW1	20pcw	20	TI	TNFA	04.08.25		A22
9	ADW1	20pcw	20	TI	IFNG	04.08.25		A23
10	ADW1	20pcw	20	TI	Cont	04.08.25		A31
11	ADW1	20pcw	20	TI	TNFA	04.08.25		A32
12	ADW1	20pcw	20	TI	IFNG	04.08.25		A33
13	MIM-SAS	2day	38+2	TI	Cont	04.08.25	dupe	B1
13	MIM-SAS	2day	38+2	TI	Cont	04.08.25	dupe	B1
14	MIM-SAS	2day	38+2	TI	TNFA	04.08.25		B2
15	MIM-SAS	2day	38+2	TI	IFNG	04.08.25		B3
16	MIM-SAS	2day	38+2	TI	Cont	04.08.25		B11
17	MIM-SAS	2day	38+2	TI	TNFA	04.08.25		B12
18	MIM-SAS	2day	38+2	TI	IFNG	04.08.25		B13
19	MIM-SAS	2day	38+2	TI	Cont	04.08.25		B21
20	MIM-SAS	2day	38+2	TI	TNFA	04.08.25		B22
21	MIM-SAS	2day	38+2	TI	IFNG	04.08.25		B23
22	MIM-SAS	2day	38+2	TI	Cont	04.08.25		B31
23	MIM-SAS	2day	38+2	TI	TNFA	04.08.25		B32
24	MIM-SAS	2day	38+2	TI	IFNG	04.08.25		B33
25	MIM-ABG	3 week 6 days	40+6	TI	Cont	11.08.25	dupe	C1
25	MIM-ABG	3 week 6 days	40+6	TI	Cont	11.08.25	dupe	C1
26	MIM-ABG	3 week 6 days	40+6	TI	TNFA	11.08.25		C2
27	MIM-ABG	3 week 6 days	40+6	TI	IFNG	11.08.25		C3
28	MIM-ABG	3 week 6 days	40+6	TI	Cont	11.08.25		C11
29	MIM-ABG	3 week 6 days	40+6	TI	TNFA	11.08.25		C12
30	MIM-ABG	3 week 6 days	40+6	TI	IFNG	11.08.25		C13
31	MIM-ABG	3 week 6 days	40+6	TI	Cont	11.08.25		C21
32	MIM-ABG	3 week 6 days	40+6	TI	TNFA	11.08.25		C22
33	MIM-ABG	3 week 6 days	40+6	TI	IFNG	11.08.25		C23
34	MIM-ABG	3 week 6 days	40+6	TI	Cont	11.08.25		C31
35	MIM-ABG	3 week 6 days	40+6	TI	TNFA	11.08.25		C32
36	MIM-ABG	3 week 6 days	40+6	TI	IFNG	11.08.25		C33
37	MIM-ADY	2mn 8 day	44 + 1	TI	Cont	11.08.25	dupe	D1
37	MIM-ADY	2mn 8 day	44 + 1	TI	Cont	11.08.25	dupe	D1
38	MIM-ADY	2mn 8 day	44 + 1	TI	TNFA	11.08.25		D2
39	MIM-ADY	2mn 8 day	44 + 1	TI	IFNG	11.08.25		D3
40	MIM-ADY	2mn 8 day	44 + 1	TI	Cont	11.08.25		D11
41	MIM-ADY	2mn 8 day	44 + 1	TI	TNFA	11.08.25		D12
42	MIM-ADY	2mn 8 day	44 + 1	TI	IFNG	11.08.25		D13
43	MIM-ADY	2mn 8 day	44 + 1	TI	Cont	11.08.25		D21
44	MIM-ADY	2mn 8 day	44 + 1	TI	TNFA	11.08.25		D22
45	MIM-ADY	2mn 8 day	44 + 1	TI	IFNG	11.08.25		D23
46	MIM-ADY	2mn 8 day	44 + 1	TI	Cont	11.08.25		D31
47	MIM-ADY	2mn 8 day	44 + 1	TI	TNFA	11.08.25		D32
48	MIM-ADY	2mn 8 day	44 + 1	TI	IFNG	11.08.25		D33
49	MIM-ABZ	4 mn 2 day	56+2	TI	Cont	18.08.25		E1
50	MIM-ABZ	4 mn 2 day	56+2	TI	TNFA	18.08.25		E2
51	MIM-ABZ	4 mn 2 day	56+2	TI	IFNG	18.08.25		E3
52	MIM-ABZ	4 mn 2 day	56+2	TI	Cont	18.08.25		E11
53	MIM-ABZ	4 mn 2 day	56+2	TI	TNFA	18.08.25		E12
54	MIM-ABZ	4 mn 2 day	56+2	TI	IFNG	18.08.25		E13
55	MIM-ABZ	4 mn 2 day	56+2	TI	Cont	18.08.25		E21
56	MIM-ABZ	4 mn 2 day	56+2	TI	TNFA	18.08.25		E22
57	MIM-ABZ	4 mn 2 day	56+2	TI	IFNG	18.08.25		E23
58	MIM-ABZ	4 mn 2 day	56+2	TI	Cont	18.08.25		E31
59	MIM-ABZ	4 mn 2 day	56+2	TI	TNFA	18.08.25		E32
60	MIM-ABZ	4 mn 2 day	56+2	TI	IFNG	18.08.25		E33
61	MIM-AEH	8yr 4 mn 11d	472	TI	Cont	18.08.25		F1
62	MIM-AEH	8yr 4 mn 11d	472	TI	TNFA	18.08.25		F2
63	MIM-AEH	8yr 4 mn 11d	472	TI	IFNG	18.08.25		F3
64	MIM-AEH	8yr 4 mn 11d	472	TI	Cont	18.08.25		F11
65	MIM-AEH	8yr 4 mn 11d	472	TI	TNFA	18.08.25		F12
66	MIM-AEH	8yr 4 mn 11d	472	TI	IFNG	18.08.25		F13
67	MIM-AEH	8yr 4 mn 11d	472	TI	Cont	18.08.25		F21
68	MIM-AEH	8yr 4 mn 11d	472	TI	TNFA	18.08.25		F22
69	MIM-AEH	8yr 4 mn 11d	472	TI	IFNG	18.08.25		F23
70	MIM-AEH	8yr 4 mn 11d	472	TI	Cont	18.08.25		F31
71	MIM-AEH	8yr 4 mn 11d	472	TI	TNFA	18.08.25		F32
72	MIM-AEH	8yr 4 mn 11d	472	TI	IFNG	18.08.25		F33
